# The cyclic nucleotide binding sites of Swiss-Cheese, the *Drosophila* orthologue of human PNPLA6, are required for its catalytic function

**DOI:** 10.64898/2025.12.10.693492

**Authors:** Alexander Law, Jill Wentzell, Alexandre Bettencourt da Cruz, Luke Marney, Doris Kretzschmar

## Abstract

Mutations in Swiss-cheese (SWS) or its vertebrate ortholog PNLPA6, also called Neuropathy Target Esterase (NTE), cause progressive neuronal degeneration in *Drosophila* and mice and several complex syndromes in humans. These include mental retardation, spastic paraplegia, ataxia and blindness and several other symptoms. SWS and PNPLA6 are widely expressed in neurons and in several glial cell types in *Drosophila* and mice and both cell types require SWS/PNPLA6 function autonomously. SWS and PNPLA6 are structurally and functionally conserved because expression of human or mouse PNPLA6 can replace SWS in flies. These orthologues share several domains, including the highly conserved phospholipase domain that mediates its function in deacetylating phosphatidylcholine (PC) to lysophosphatidylcholine and glycerophosphocholine. In addition, they share three cyclic nucleotide binding sites and although about 10% of the known disease-causing mutations occur in these sites, their function is still unknown. We therefore generated mutations in these sites in SWS to address what consequences this has for the function of the protein. Mutating only one site (SWS^G558E^) results in a partially functional protein that rescues the sws knockdown and that decreases PC when overexpressed. However, mutating all three sites (SWS^ΔCNB^) renders SWS non-functional and results in an increase of PC when overexpressed, suggesting that cyclic nucleotide binding can regulate the phospholipase function.
