## Supplementary material for "The cyclic nucleotide binding sites of Swiss-Cheese, the *Drosophila* orthologue of human PNPLA6, are required for its catalytic function": lipidomics table

### Sheet: Sheet1
Ionization Mode	Bucket label	RT	m/z	Name	Formula	CS	CS	CS	elav>sws	elav>sws	elav>sws	elav>swsG558E	elav>swsG558E	elav>swsG558E	elav>swsDCNB	elav>swsDCNB	elav>swsDCNB
Positive	537.50573 Da 352.76 s	5.88	538.513	Cer 14:1;O2/20:0	C34H67NO3	1180000	1120000	1290000	1270000	1110000	1160000	1460000	1350000	1250000	1390000	1290000	1390000
Positive	565.53674 Da 396.19 s	6.6	566.544	Cer 14:1;O2/22:0	C36H71NO3	2410000	2400000	2610000	2550000	2480000	2310000	2840000	2300000	2080000	2540000	2460000	2560000
Positive	593.56740 Da 440.12 s	7.34	594.575	Cer 14:1;O2/24:0	C38H75NO3	678000	649000	649000	629000	762000	779000	857000	666000	807000	651000	739000	647000
Positive	453.41315 Da 216.21 s	3.6	454.421	Cer 19:0;O2/9:1	C28H55NO3	6030000	5620000	4570000	4790000	3800000	4060000	15900000	4770000	3200000	2430000	1900000	1950000
Negative	627.51286 Da 370.49 s	6.17	626.506	Cer 34:2;O4	C34H65NO5	333280	470571	409973	572536	621845	578545	435951	459513	481536	625150	659900	579750
Negative	655.54414 Da 390.77 s	6.51	654.537	Cer 36:2;O4	C36H69NO5	259402	271377	273428	284711	277651	254732	227965	200305	191287	290416	234661	230875
Negative	653.52839 Da 369.85 s	6.16	652.521	Cer 36:3;O4	C36H67NO5	99516.1	101706	122948	70672.6	73781.9	82944	146314	147600	207986	256987	159351	219884
Negative	747.55113 Da 321.06 s	5.35	746.544	CerP 44:6;O2	C44H78NO6P	349245	396093	339422	239733	276843	232657	385830	418619	383963	383318	390129	360785
Positive	538.45340 Da 346.42 s	5.77	556.487	DG 14:0_16:1	C33H62O5	6570000	5340000	6490000	6920000	7060000	7140000	4560000	4550000	4860000	11400000	10700000	10700000
Positive	553.46380 Da 312.32 s	5.21	554.471	DG 14:1_16:1	C33H60O5	1620000	1610000	1280000	1570000	1470000	2200000	1020000	1210000	881000	3130000	1910000	1890000
Positive	568.50025 Da 426.41 s	7.11	586.534	DG 16:0/16:0	C35H68O5	930000	1700000	1740000	1540000	1400000	1450000	1580000	1300000	1560000	1950000	1630000	1550000
Positive	566.48454 Da 389.52 s	6.49	584.518	DG 16:0_16:1	C35H66O5	4840000	4400000	4320000	7130000	7140000	6950000	3530000	3680000	3500000	8560000	8990000	9250000
Positive	594.51511 Da 431.32 s	7.19	612.549	DG 16:0_18:1	C37H70O5	2890000	2670000	2550000	3370000	3400000	3440000	2150000	2180000	2430000	3450000	3720000	3390000
Positive	581.49571 Da 352.22 s	5.87	582.503	DG 16:1/16:1	C35H64O5	3730000	3500000	3640000	6470000	6970000	6640000	3030000	3170000	2940000	7700000	7670000	7770000
Positive	592.49901 Da 393.31 s	6.56	610.533	DG 16:1_18:1	C37H68O5	1730000	3290000	1400000	5040000	5220000	4870000	2830000	1260000	1160000	5200000	3170000	5100000
Positive	639.57263 Da 472.49 s	7.87	640.58	DG 18:0_18:1	C39H74O5	770000	759000	618000	548000	645000	627000	613000	506000	615000	555000	725000	707000
Positive	635.54124 Da 410.13 s	6.84	636.549	DG 18:0_18:3	C39H70O5	1440000	1480000	1280000	1150000	1200000	1110000	1350000	1330000	1400000	1560000	1480000	1450000
Positive	637.55674 Da 435.17 s	7.25	638.564	DG 18:1/18:1	C39H72O5	2270000	1100000	1050000	1870000	1200000	1090000	999000	766000	1540000	2220000	2440000	2070000
Positive	633.52521 Da 369.17 s	6.15	634.532	DG 18:1_18:3	C39H68O5	1610000	1770000	1800000	1130000	1380000	1400000	2000000	1920000	1930000	2130000	1890000	2250000
Positive	614.48368 Da 338.66 s	5.64	632.517	DG 18:2_18:3	C39H66O5	1470000	1430000	1410000	959000	1070000	885000	1880000	2040000	1830000	1590000	1450000	1480000
Positive	531.42620 Da 361.88 s	6.03	532.433	DG O-30:6	C33H54O4	3940000	3490000	3420000	2890000	3120000	2670000	2630000	2620000	2510000	4010000	3560000	3270000
Positive	699.61166 Da 601.20 s	10.02	700.619	DG O-42:6	C45H78O4	1050000	655000	964000	491000	514000	833000	694000	944000	587000	756000	778000	721000
Positive	699.55661 Da 313.52 s	5.23	700.564	HexCer 14:1;O2/20:0	C40H77NO8	10400000	11200000	10200000	7450000	7600000	7690000	12400000	9990000	9780000	9490000	7810000	9910000
Positive	715.55180 Da 302.54 s	5.04	716.559	HexCer 14:1;O2/20:0;O	C40H77NO9	8210000	8300000	7490000	7220000	8080000	7240000	11200000	8520000	8850000	10600000	10600000	11900000
Negative	675.48869 Da 336.34 s	5.61	674.481	HexCer 28:1;O2	C34H65NO8	159592	212291	195563	175788	197521	207656	162631	120808	161149	236072	207968	198184
Negative	691.48338 Da 345.61 s	5.76	690.476	HexCer 28:1;O3	C34H65NO9	1.00214e+06	1.02375e+06	1.11663e+06	1.4568e+06	1.53164e+06	1.54508e+06	1.1807e+06	1.2095e+06	1.25641e+06	1.64643e+06	1.57474e+06	1.38283e+06
Negative	689.46820 Da 310.32 s	5.17	688.461	HexCer 28:2;O3	C34H63NO9	2.27917e+07	2.64273e+07	2.41517e+07	1.97102e+07	2.08315e+07	2.08115e+07	1.77337e+07	1.83097e+07	1.86409e+07	3.53013e+07	3.45774e+07	3.11726e+07
Negative	687.45241 Da 276.83 s	4.61	686.445	HexCer 28:3;O3	C34H61NO9	7.81295e+06	8.61481e+06	8.96643e+06	5.07791e+06	5.31805e+06	5.27289e+06	5.46958e+06	5.692e+06	5.80903e+06	1.25012e+07	1.21457e+07	1.12524e+07
Negative	705.53421 Da 415.36 s	6.92	704.527	HexCer 30:0;O2	C36H71NO8	150756	158857	167120	221174	219933	211738	153587	152863	158699	240873	242012	234070
Negative	703.51932 Da 378.64 s	6.31	702.512	HexCer 30:1;O2	C36H69NO8	2.15704e+06	2.44432e+06	2.74719e+06	3.02598e+06	3.27929e+06	3.24444e+06	2.06696e+06	2.15381e+06	2.22191e+06	3.58149e+06	3.35521e+06	3.1503e+06
Negative	719.51316 Da 387.51 s	6.46	718.506	HexCer 30:1;O3	C36H69NO9	1.03043e+06	1.21913e+06	1.17289e+06	1.19701e+06	1.2325e+06	1.21448e+06	1.06784e+06	1.15778e+06	1.1579e+06	1.66465e+06	1.72758e+06	1.53694e+06
Negative	701.50356 Da 344.93 s	5.75	700.496	HexCer 30:2;O2	C36H67NO8	936062	1.0751e+06	1.13198e+06	1.03239e+06	1.13996e+06	1.16991e+06	865176	905243	951965	1.34279e+06	1.30979e+06	1.14987e+06
Negative	717.49818 Da 350.60 s	5.84	716.491	HexCer 30:2;O3	C36H67NO9	3.95898e+07	4.22043e+07	4.48737e+07	4.00984e+07	4.22808e+07	4.20676e+07	3.66121e+07	3.84062e+07	3.86552e+07	5.52166e+07	5.47099e+07	4.97193e+07
Negative	699.48802 Da 316.10 s	5.27	698.481	HexCer 30:3;O2	C36H65NO8	1.05842e+06	1.22729e+06	1.21813e+06	1.09217e+06	1.12449e+06	1.11246e+06	998236	1.09261e+06	1.08984e+06	1.3781e+06	1.38635e+06	1.25634e+06
Negative	715.48273 Da 318.54 s	5.31	714.475	HexCer 30:3;O3	C36H65NO9	45746664	5.28757e+07	5.16686e+07	4.30769e+07	4.55045e+07	4.55496e+07	4.18666e+07	4.30561e+07	4.30974e+07	6.86333e+07	6.76021e+07	6.13009e+07
Negative	713.46709 Da 291.37 s	4.86	712.46	HexCer 30:4;O3	C36H63NO9	1.63861e+07	1.86897e+07	1.83427e+07	1.73866e+07	1.90438e+07	1.88927e+07	1.76713e+07	1.85348e+07	1.84699e+07	2.39654e+07	2.36378e+07	2.12674e+07
Negative	711.45108 Da 259.86 s	4.33	710.444	HexCer 30:5;O3	C36H61NO9	1.87264e+06	2.10105e+06	2.01514e+06	1.86201e+06	1.96448e+06	2.02325e+06	1.79903e+06	1.9363e+06	1.94792e+06	2.87271e+06	2.90603e+06	2.6284e+06
Negative	733.56378 Da 456.36 s	7.61	732.557	HexCer 32:0;O2	C38H75NO8	94994.4	106971	99291.3	152582	166276	152110	128224	150943	108789	185717	203248	169043
Negative	731.54935 Da 419.88 s	7	730.542	HexCer 32:1;O2	C38H73NO8	5.52262e+06	6.33929e+06	6.24844e+06	7.49899e+06	7.80291e+06	7.95467e+06	5.31617e+06	5.59837e+06	5.70428e+06	9.15204e+06	8.82137e+06	8.38334e+06
Positive	687.52093 Da 263.52 s	4.39	688.528	HexCer 32:1;O3	C38H73NO9	208000	230000	243000	141000	163000	145000	325000	263000	242000	267000	296000	291000
Negative	729.53422 Da 387.17 s	6.45	728.527	HexCer 32:2;O2	C38H71NO8	3.07863e+07	3.58063e+07	3.48418e+07	3.42967e+07	3.59679e+07	3.58782e+07	3.04777e+07	3.17488e+07	3.20549e+07	4.43284e+07	4.36163e+07	3.96527e+07
Negative	745.52798 Da 392.21 s	6.54	744.521	HexCer 32:2;O3	C38H71NO9	1.64696e+07	1.90358e+07	1.92587e+07	1.99572e+07	2.11511e+07	2.09806e+07	1.52615e+07	1.5972e+07	1.61487e+07	2.3252e+07	2.32487e+07	2.11825e+07
Negative	727.51832 Da 357.56 s	5.96	726.511	HexCer 32:3;O2	C38H69NO8	4.62035e+07	4.93469e+07	5.29287e+07	4.7309e+07	4.9298e+07	5.00198e+07	4.76844e+07	4.94884e+07	5.05676e+07	6.46483e+07	6.40632e+07	5.84035e+07
Negative	743.51236 Da 360.02 s	6	742.505	HexCer 32:3;O3	C38H69NO9	3.05551e+07	3.28184e+07	3.15951e+07	3.1683e+07	3.16497e+07	3.20143e+07	3.09547e+07	3.17473e+07	3.22345e+07	4.30788e+07	4.25536e+07	3.90963e+07
Negative	725.50182 Da 318.54 s	5.31	724.495	HexCer 32:4;O2	C38H67NO8	141174	175069	136786	379018	404470	215742	335593	187254	378963	497269	251858	203747
Negative	741.49693 Da 331.48 s	5.52	740.49	HexCer 32:4;O3	C38H67NO9	4.52197e+07	5.21021e+07	4.9585e+07	4.73482e+07	4.97314e+07	4.98009e+07	4.74461e+07	4.92645e+07	4.95868e+07	6.52436e+07	6.41228e+07	5.90682e+07
Negative	723.48542 Da 288.05 s	4.8	722.478	HexCer 32:5;O2	C38H65NO8	138595	169098	146937	150818	169117	154481	174430	156760	173570	243182	251807	229446
Negative	739.48158 Da 292.96 s	4.88	738.474	HexCer 32:5;O3	C38H65NO9	4.55358e+07	5.26053e+07	5.26195e+07	4.4788e+07	4.78951e+07	4.80407e+07	4.67807e+07	4.89515e+07	4.93496e+07	6.79986e+07	6.69879e+07	6.05933e+07
Negative	721.47105 Da 284.26 s	4.74	720.464	HexCer 32:6;O2	C38H63NO8	336732	442816	425389	409817	404198	421814	384174	388652	395489	592754	592059	548678
Negative	737.46603 Da 267.50 s	4.46	736.459	HexCer 32:6;O3	C38H63NO9	2.28466e+07	2.72071e+07	27907582	2.27054e+07	2.37993e+07	2.40211e+07	2.58409e+07	2.69426e+07	2.73089e+07	3.49491e+07	3.45195e+07	3.13999e+07
Negative	759.57869 Da 460.69 s	7.68	758.571	HexCer 34:1;O2	C40H77NO8	641212	776895	728008	1.16451e+06	1.16025e+06	1.2629e+06	755040	814144	808323	1.50674e+06	1.41072e+06	1.28909e+06
Negative	775.58072 Da 363.78 s	6.06	774.573	HexCer 34:1;O3	C40H77NO9	126586	155811	144967	144816	157334	147360	147506	148667	166597	190333	208166	166474
Negative	757.56345 Da 428.95 s	7.15	756.556	HexCer 34:2;O2	C40H75NO8	2.80485e+06	3.12086e+06	3.21683e+06	3.51345e+06	3.51078e+06	3.66892e+06	2.86034e+06	2.89551e+06	2.95414e+06	4.2451e+06	4.16495e+06	3.73502e+06
Negative	773.56576 Da 349.58 s	5.83	772.558	HexCer 34:2;O3	C40H75NO9	2.47388e+06	2.53474e+06	2.83346e+06	2.39184e+06	2.55567e+06	2.4366e+06	2.26958e+06	2.33555e+06	2.3755e+06	2.74736e+06	2.80108e+06	2.51906e+06
Negative	755.54821 Da 399.79 s	6.66	754.541	HexCer 34:3;O2	C40H73NO8	5.07425e+06	5.8602e+06	5.76228e+06	5.35578e+06	5.64349e+06	5.79055e+06	5.09496e+06	5.43701e+06	5.48187e+06	7.29499e+06	7.29479e+06	6.73325e+06
Negative	771.54956 Da 334.02 s	5.57	770.542	HexCer 34:3;O3	C40H73NO9	542556	619037	607134	648497	749004	675905	566652	531902	580636	716939	728648	616252
Negative	801.59532 Da 392.86 s	6.55	800.588	HexCer 36:2;O3	C42H79NO9	937382	1.08941e+06	1.06328e+06	1.05212e+06	1.07876e+06	1.08124e+06	911247	930460	924178	1.209e+06	1.25258e+06	1.12795e+06
Positive	723.55704 Da 328.09 s	5.47	724.564	HexCer 36:3;O2	C42H77NO8	321000	323000	310000	295000	365000	343000				458000	420000	452000
Negative	799.57934 Da 376.06 s	6.27	798.572	HexCer 36:3;O3	C42H77NO9	113670	140418	143408	167661	202146	190093	131622	132217	135530	204190	180028	165037
Negative	797.56760 Da 318.51 s	5.31	796.56	HexCer 36:4;O3	C42H75NO9	609942	697723	744388	678320	736512	680713	680927	692643	672411	770295	651362	674314
Negative	492.32218 Da 116.97 s	1.95	491.315	LPA 22:1	C25H49O7P	119368	162603	162000	122898	136196	150562		83937.2	77318.2	123317	106682	113488
Positive	467.29628 Da 60.95 s	1.02	468.304	LPC 14:0	C22H46NO7P	1640000	1240000	1540000	1960000	1970000	1990000	820000	1180000	1150000	3340000	1250000	1440000
Positive	465.28062 Da 43.98 s	0.73	466.288	LPC 14:1	C22H44NO7P	1650000	1380000	1480000	770000	832000	759000	811000	1450000	1070000	2080000	632000	933000
Positive	495.32750 Da 85.37 s	1.42	496.335	LPC 16:0	C24H50NO7P	8910000	8770000	9730000	7190000	11200000	9780000	7860000	13500000	8220000	15900000	7120000	6670000
Positive	493.31002 Da 62.68 s	1.04	494.319	LPC 16:1	C24H48NO7P	164000000	142000000	154000000	94700000	80400000	93900000	95900000	165000000	135000000	265000000	114000000	122000000
Positive	491.29613 Da 50.03 s	0.83	492.303	LPC 16:2	C24H46NO7P	276000	236000	319000	287000	300000	228000	260000	453000	365000	597000	266000	230000
Positive	523.35824 Da 142.82 s	2.38	524.366	LPC 18:0	C26H54NO7P	1500000	1450000	1380000	3190000	3690000	2890000	1050000	1610000	1300000	3800000	1610000	1750000
Positive	521.34200 Da 95.46 s	1.59	522.35	LPC 18:1	C26H52NO7P	59400000	50400000	54400000	56300000	61100000	53600000	43500000	79300000	64000000	102000000	44900000	47300000
Positive	519.32719 Da 71.76 s	1.2	520.335	LPC 18:2	C26H50NO7P	48300000	42900000	46900000	52900000	57000000	50500000	37800000	57500000	51400000	76500000	37400000	38200000
Positive	517.31135 Da 56.10 s	0.94	518.319	LPC 18:3	C26H48NO7P	6230000	5240000	6100000	6130000	6910000	5820000	5200000	8890000	7220000	10100000	4520000	4500000
Positive	551.38992 Da 185.21 s	3.09	552.397	LPC 20:0	C28H58NO7P				121000	146000	108000
Positive	547.35931 Da 105.78 s	1.76	548.367	LPC 20:2	C28H54NO7P	136000	115000	160000	194000	213000	185000	146000	292000	189000	367000	169000	167000
Positive	425.24954 Da 62.23 s	1.04	426.257	LPE 14:0	C19H40NO7P	694000	630000	594000	639000	460000	606000				606000	632000	691000
Positive	423.23433 Da 44.22 s	0.74	424.242	LPE 14:1	C19H38NO7P	249000	199000	227000
Positive	453.28089 Da 96.32 s	1.61	454.288	LPE 16:0	C21H44NO7P	4200000	4240000	4410000	6690000	6400000	6620000	2530000	2850000	3240000	5140000	5060000	5030000
Positive	451.26522 Da 63.64 s	1.06	452.273	LPE 16:1	C21H42NO7P	29700000	28500000	29200000	19300000	18500000	19300000	21600000	22000000	25500000	25600000	25300000	25000000
Positive	481.31152 Da 146.98 s	2.45	482.319	LPE 18:0	C23H48NO7P	1630000	1610000	1540000	3910000	3840000	3820000	1270000	1280000	1270000	1880000	1880000	1790000
Positive	479.29626 Da 98.29 s	1.64	480.304	LPE 18:1	C23H46NO7P	17900000	17300000	17600000	18000000	17800000	17900000	13900000	14600000	17100000	16400000	16300000	15800000
Positive	477.28061 Da 73.27 s	1.22	478.288	LPE 18:2	C23H44NO7P	15700000	15300000	13400000	16000000	15900000	15800000	12400000	12600000	14500000	12100000	12500000	12500000
Positive	475.26484 Da 61.82 s	1.03	476.272	LPE 18:3	C23H42NO7P	1430000	1300000	1330000	3860000	2780000	4060000	916000	1130000	1240000	1640000	1330000	1490000
Positive	509.34233 Da 188.37 s	3.14	510.35	LPE 20:0	C25H52NO7P	159000	0	164000	311000	278000	343000	144000	141000	151000	180000	203000	176000
Negative	584.34757 Da 253.71 s	4.23	583.34	PA 28:4	C31H53O8P	315244	303666	312330	236217	267017	247166	174647	189748	178172	263360	243557	260044
Negative	612.37763 Da 287.67 s	4.79	611.37	PA 30:4	C33H57O8P	595697	618556	550379	398373	418200	397380	311553	291562	305647	557979	539453	553443
Negative	610.36166 Da 253.21 s	4.22	609.354	PA 30:5	C33H55O8P	146466	149568	164902	157825	153259	151225	145616	144497	143753	175077	172762	158291
Negative	646.45399 Da 246.10 s	4.1	645.447	PA 32:1	C35H67O8P	281807	330627	297866	384704	376995	380454	226671	238028	232091	317688	298122	291678
Negative	640.40729 Da 324.84 s	5.41	639.4	PA 32:4	C35H61O8P	223369	242199	259350	268033	287635	242814	231259	226882	212990	266447	295518	276582
Negative	636.37620 Da 256.06 s	4.27	635.369	PA 32:6	C35H57O8P	76218.5	82302.8	76841.1				71788	83380.8	69398.3	101432	110084	91292.3
Negative	676.50782 Da 321.61 s	5.36	675.501	PA 34:0	C37H73O8P	526320	632935	600758	613024	631804	605323	595480	566476	619616	546934	544683	527937
Negative	674.48430 Da 278.32 s	4.64	673.477	PA 34:1	C37H71O8P	689580	609926	697454	852537	813256	822445	498389	455886	456937	574068	552129	564282
Negative	668.43760 Da 363.71 s	6.06	667.43	PA 34:4	C37H65O8P	80821.3	84440.3		101771	87962.3	84363.9	68574	77723.6	67986.8	71990.6	78271.6	90340.5
Negative	696.47840 Da 357.19 s	5.95	695.471	PA 36:4	C39H69O8P	842080	1.19398e+06	1.23496e+06	959632	813546	1217884	1.27683e+06	1221533	875994	741294	1.04446e+06	971195
Negative	694.44620 Da 262.81 s	4.38	693.439	PA 36:5	C39H67O8P	128098	117143	125481	114018	136717	124775	95378.2	91754.2	97309.1	145536	152067	155298
Negative	724.50839 Da 401.23 s	6.69	723.501	PA 38:4	C41H73O8P	1.36509e+06	1.32127e+06	1.41745e+06	1.51644e+06	1.5261e+06	1349227	1.44195e+06	1.35509e+06	1.17979e+06	1254032	1.2387e+06	1.21052e+06
Negative	722.48186 Da 405.47 s	6.76	721.475	PA 38:5	C41H71O8P	873357	855425	908386	789891	802075	784358	751674	750545	750148	988587	924526	981723
Negative	720.46049 Da 268.04 s	4.47	719.453	PA 38:6	C41H69O8P	739465	749763	817456	692384	653039	714835	575800	599423	593642	1.11833e+06	1.1353e+06	1.10596e+06
Negative	752.53806 Da 445.34 s	7.42	751.531	PA 40:4	C43H77O8P	319514	324646	296260	289061	296511	291255	291390	264423	257583	255926	257090	262085
Negative	748.49022 Da 302.84 s	5.05	747.483	PA 40:6	C43H73O8P	461589	533365	504299	600627	628407	624801	429752	439758	433393	629063	654344	676489
Negative	776.52534 Da 449.47 s	7.49	775.518	PA 42:6	C45H77O8P	246673	294006	246933	199243	181017	183143	232237	227573	207355	274916	332043	312625
Negative	804.55560 Da 484.57 s	8.08	803.548	PA 44:6	C47H81O8P	396323	366332	389547	280326	169961	279420	188813	294111	341445	239931	419782	397274
Positive	703.50702 Da 266.98 s	4.45	704.514	PC 14:0_16:1	C38H74NO8P	40100000	40800000	40400000	19900000	10300000	22100000	23400000	21700000	22200000	48400000	53200000	45600000
Positive	733.55359 Da 338.56 s	5.64	734.561	PC 16:0/16:0	C40H80NO8P	114000000	117000000	117000000	110000000	112000000	123000000	107000000	98200000	101000000	124000000	130000000	124000000
Positive	731.53820 Da 304.84 s	5.08	732.546	PC 16:0_16:1	C40H78NO8P	183000000	169000000	96900000	117000000	61600000	135000000	136000000	121000000	67400000	248000000	267000000	252000000
Positive	761.58451 Da 381.17 s	6.35	762.592	PC 16:0_18:0	C42H84NO8P	33600000	28500000	32900000	51700000	50000000	55000000	31500000	31100000	30000000	33900000	40900000	37300000
Positive	759.56818 Da 344.74 s	5.75	760.577	PC 16:0_18:1	C42H82NO8P	311000000	285000000	314000000	239000000	137000000	263000000	148000000	186000000	226000000	350000000	377000000	369000000
Positive	729.52186 Da 272.59 s	4.54	730.53	PC 16:1/16:1	C40H76NO8P	137000000	144000000	131000000	89700000	90500000	98400000	97500000	88500000	88400000	201000000	114000000	197000000
Positive	787.60014 Da 386.23 s	6.44	788.607	PC 18:0_18:1	C44H86NO8P	68500000	34900000	67400000	85200000	84900000	92200000	58000000	63000000	61900000	77800000	86600000	77300000
Positive	777.52212 Da 241.66 s	4.03	778.529	PC 18:3/18:3	C44H76NO8P	4530000	4220000	4390000	5930000	5900000	6310000	5480000	5430000	5330000	5700000	6010000	5480000
Positive	677.49174 Da 261.97 s	4.37	678.5	PC 28:0	C36H72NO8P	8200000	8540000	7890000	3650000	3810000	4150000	5190000	4460000	4750000	10200000	10800000	10100000
Positive	675.47615 Da 233.28 s	3.89	676.483	PC 28:1	C36H70NO8P	2210000	2210000	2160000	979000	921000	1090000	873000	926000	889000	2280000	2460000	2020000
Positive	705.52274 Da 299.06 s	4.98	706.53	PC 30:0	C38H76NO8P	38500000	38200000	37900000	25400000	25800000	25800000	31200000	29400000	28400000	42100000	45900000	42300000
Positive	725.48881 Da 266.84 s	4.45	726.496	PC 30:1	C38H74NO8P	1650000	1700000	2540000	859000	1370000	1440000	1510000	1450000	939000	3370000	2470000	3280000
Positive	701.49159 Da 240.38 s	4.01	702.499	PC 30:2	C38H72NO8P	1690000	1730000	1320000	1120000	1140000	1300000	1040000	989000	1010000	1270000	1430000	1680000
Negative	753.45909 Da 194.97 s	3.25	752.452	PC 30:6	C38H64NO8P	289165	282700	284932	128780	132468	116742	215856	212739	225886	214135	232360	220331
Positive	755.53509 Da 338.66 s	5.64	756.542	PC 32:0	C40H80NO8P	7720000	8210000	8080000	6940000	8440000	9130000	7830000	7620000	7680000	8470000	9170000	8720000
Negative	793.58211 Da 403.93 s	6.73	792.575	PC 32:0	C40H80NO8P	147423	157152	168825	196501	222072	208466	148424	145951	149934	182352	166376	163631
Negative	791.56644 Da 366.67 s	6.11	790.559	PC 32:1	C40H78NO8P	263417	224025	289463	329637	355118	345367	171285	238265	214806	268943	274828	266732
Negative	789.55852 Da 307.31 s	5.12	788.551	PC 32:2	C40H76NO8P	201726	185975	189725	176677	164934	143991	141456	149380	146161	91494.4	97432.4	92016.7
Positive	727.50670 Da 251.13 s	4.19	728.515	PC 32:3	C40H74NO8P	3820000	3970000	4010000	3360000	3320000	3900000	3820000	3670000	3530000	4580000	4860000	4360000
Positive	725.49031 Da 225.90 s	3.77	726.498	PC 32:4	C40H72NO8P	235000	226000	152000							286000	271000	234000
Negative	819.59636 Da 407.78 s	6.8	818.589	PC 34:1	C42H82NO8P	174683	152936	201523	267921	275462	276938	109996	119526	131964	184022	165463	179287
Positive	757.55339 Da 336.35 s	5.61	758.561	PC 34:2	C42H80NO8P	3590000	5630000	5230000	3740000	5270000	6590000	6330000		3800000	4600000	5910000	7680000
Positive	755.53778 Da 286.91 s	4.78	756.545	PC 34:3	C42H78NO8P	138000000	139000000	139000000	121000000	125000000	135000000	140000000	134000000	133000000	172000000	182000000	168000000
Positive	753.52233 Da 256.36 s	4.27	754.53	PC 34:4	C42H76NO8P	13400000	13400000	13600000	14600000	14300000	15900000	13000000	12600000	7090000	18000000	19200000	18300000
Negative	809.51925 Da 274.12 s	4.57	808.512	PC 34:6	C42H72NO8P	65344.4	74514	83683.7				83809.6	86642.1	68869.1	76180.4	64815.3	89168.2
Positive	789.61474 Da 422.82 s	7.05	790.622	PC 36:0	C44H88NO8P	1400000	1400000	1540000	3520000	3610000	3860000	1070000	1160000	1460000	1650000	1680000	1870000
Positive	809.58150 Da 386.20 s	6.44	810.589	PC 36:1	C44H86NO8P	4400000	2680000	4510000	6060000	5680000	6470000	3860000	4400000	4140000	5640000	6430000	5970000
Positive	785.58481 Da 354.79 s	5.91	786.592	PC 36:2	C44H84NO8P	254000000	183000000	187000000	217000000	211000000	239000000	183000000	182000000	228000000	230000000	339000000	312000000
Positive	783.56913 Da 317.97 s	5.3	784.576	PC 36:3	C44H82NO8P	249000000	252000000	244000000	214000000	116000000	205000000	131000000	232000000	187000000	318000000	344000000	308000000
Positive	781.55320 Da 288.78 s	4.81	782.561	PC 36:4	C44H80NO8P	209000000	213000000	216000000	231000000	238000000	256000000	222000000	224000000	214000000	278000000	290000000	162000000
Positive	779.53707 Da 264.00 s	4.4	780.546	PC 36:5	C44H78NO8P	40000000	41100000	41200000	49200000	49600000	54800000	47700000	45900000	45800000	54300000	57700000	51400000
Positive	815.63077 Da 426.52 s	7.11	816.638	PC 38:1	C46H90NO8P	1490000	1680000	1720000	3400000	3050000	3700000	1680000	1510000	1600000	1540000	1890000	1680000
Positive	813.61467 Da 395.21 s	6.59	814.623	PC 38:2	C46H88NO8P	3840000	3430000	3100000	5640000	5350000	5990000	3530000	2800000	3390000	3980000	3590000	4040000
Positive	811.60038 Da 366.40 s	6.11	812.608	PC 38:3	C46H86NO8P	912000	1130000	819000	1990000	1950000	2670000	830000	1120000	985000	949000	0	1070000
Positive	809.58356 Da 323.60 s	5.39	810.591	PC 38:4	C46H84NO8P	896000	996000	1170000	1100000	1060000	1180000	889000	1090000	748000	1420000	1440000	1330000
Positive	841.64796 Da 436.53 s	7.28	842.655	PC 40:2	C48H92NO8P			285000	701000	779000	693000				255000
Negative	747.54243 Da 428.77 s	7.15	746.535	PC O-30:2	C38H74NO7P	153427	160971	163428	238699	225350	225480	158200	148666	153908	167145	155914	169013
Negative	743.51053 Da 257.17 s	4.29	742.503	PC O-30:4	C38H70NO7P	276354	268150	273883	175313	186756	202380	98178.6			166438	175408	158289
Negative	741.49143 Da 370.22 s	6.17	740.484	PC O-30:5	C38H68NO7P	181093	146010		331253	309795	242603	158233	188629	110889	257284	163001	208791
Positive	717.55920 Da 328.66 s	5.48	718.566	PC O-32:1	C40H80NO7P	1510000	1540000	1310000	1800000	1750000	2020000	1300000	1170000	1260000	1540000	1980000	1840000
Negative	773.55757 Da 433.30 s	7.22	772.55	PC O-32:3	C40H76NO7P	2602884	2769119	2.67392e+06	2.42095e+06	2515499	2.50292e+06	2222753	2.13912e+06	2.09459e+06	2.77918e+06	2.68325e+06	2636761
Negative	771.54188 Da 401.48 s	6.69	770.535	PC O-32:4	C40H74NO7P	1.42375e+06	1418042	1.46989e+06	1.57749e+06	1.60198e+06	1.60379e+06	1.31939e+06	1.31972e+06	1.37119e+06	1.47082e+06	1.4948e+06	1.51741e+06
Negative	769.52616 Da 372.77 s	6.21	768.519	PC O-32:5	C40H72NO7P	1.45375e+06	1.60747e+06	1.65358e+06	1.98751e+06	1.96759e+06	1.96518e+06	1.65255e+06	1.67789e+06	1.64379e+06	1.77601e+06	1.86105e+06	1.81766e+06
Positive	747.60649 Da 407.78 s	6.8	748.614	PC O-34:0	C42H86NO7P	1610000	1540000	1620000	1960000	1610000	1840000	1420000	1120000	1430000	1680000	1690000	1790000
Positive	745.58968 Da 370.51 s	6.18	746.597	PC O-34:1	C42H84NO7P	3020000	2870000	3150000	3840000	3470000	4350000	2280000	2610000	2170000	3220000	2950000	2880000
Positive	773.62112 Da 412.16 s	6.87	774.628	PC O-36:1	C44H88NO7P	1770000	1650000	1860000	2700000	2810000	2720000	1470000	1330000	1350000	1900000	1920000	1690000
Positive	771.60505 Da 379.69 s	6.33	772.612	PC O-36:2	C44H86NO7P	9740000	8150000	8690000	8280000	8870000	9510000	8350000	8530000	8310000	9700000	11200000	9970000
Positive	769.58985 Da 350.67 s	5.84	770.597	PC O-36:3	C44H84NO7P	5540000	6820000	5190000	4640000	3180000	4790000	4970000	4920000	4980000	6250000	6950000	5780000
Positive	765.55770 Da 282.23 s	4.7	766.565	PC O-36:5	C44H80NO7P	1230000	1230000	1280000	1130000	1180000	1310000	1610000	1190000	1330000	1440000	1500000	1440000
Positive	763.54021 Da 259.13 s	4.32	764.549	PC O-36:6	C44H78NO7P	314000	473000	321000		316000	339000	222000	344000	339000	459000	483000	422000
Positive	635.44532 Da 271.40 s	4.52	636.453	PE 14:0/14:0	C33H66NO8P	1830000	1880000	1950000	798000	777000	757000	1100000	933000	1110000	2370000	2530000	2370000
Positive	661.46069 Da 275.78 s	4.6	662.468	PE 14:0_16:1	C35H68NO8P	12000000	12500000	11100000	5490000	4980000	5020000	5740000	5910000	5770000	11100000	12300000	11700000
Positive	717.52253 Da 355.62 s	5.93	718.53	PE 16:0_18:1	C39H76NO8P	146000000	149000000	163000000	147000000	143000000	132000000	118000000	118000000	119000000	177000000	193000000	181000000
Positive	715.50739 Da 323.68 s	5.39	716.513	PE 16:0_18:2	C39H74NO8P										201000000	201000000	77600000
Positive	713.49100 Da 296.58 s	4.94	714.5	PE 16:0_18:3	C39H72NO8P	54000000	56300000	59400000	57600000	55200000	50600000	53500000	55600000	54300000	71100000	76100000	71500000
Positive	687.47590 Da 281.24 s	4.69	688.483	PE 16:1/16:1	C37H70NO8P	18700000	19500000	20900000	12300000	11700000	10600000	11900000	12500000	12500000	26200000	27800000	25500000
Positive	745.55367 Da 397.29 s	6.62	746.561	PE 18:0_18:1	C41H80NO8P	40200000	41500000	43300000	50800000	48500000	41900000	33400000	20600000	30900000	45500000	49800000	46200000
Positive	743.53745 Da 365.02 s	6.08	744.546	PE 18:1/18:1	C41H78NO8P	149000000	234000000	249000000	125000000	126000000	183000000	180000000	186000000	183000000	278000000	296000000	275000000
Positive	739.50618 Da 297.71 s	4.96	740.514	PE 18:2/18:2	C41H74NO8P	168000000	174000000	182000000	156000000	151000000	131000000	84500000	155000000	154000000	218000000	230000000	215000000
Positive	633.42994 Da 240.82 s	4.01	634.437	PE 28:1	C33H64NO8P	528000	478000	537000	226000	193000		206000		189000	456000	454000	429000
Positive	663.47654 Da 309.30 s	5.16	664.484	PE 30:0	C35H70NO8P	2290000	2750000	2730000	2280000	2110000	1950000	1890000	2060000	1870000	3210000	2140000	2520000
Positive	691.50780 Da 350.48 s	5.84	692.515	PE 32:0	C37H74NO8P	2420000	2310000	2870000	3770000	3560000	3370000	2720000	2770000	2900000	3660000	3690000	3590000
Positive	689.49198 Da 314.86 s	5.25	690.499	PE 32:1	C37H72NO8P	82300000	87500000	85500000	67000000	63800000	58500000	53900000	55900000	54800000	112000000	120000000	111000000
Positive	685.46014 Da 259.46 s	4.32	686.468	PE 32:3	C37H68NO8P	1070000	1150000	1020000	975000	947000	888000	1110000	1020000	1050000	1370000	1470000	1400000
Positive	719.53843 Da 392.54 s	6.54	720.546	PE 34:0	C39H78NO8P	2960000	2790000	2940000	3570000	3180000	3010000	2720000	2730000	2710000	3910000	4350000	4110000
Negative	715.52667 Da 297.39 s	4.96	714.519	PE 34:2	C39H74NO8P	957675	806448	777082	773139	794945	827037	750461	777311	813080	1.04582e+06	1.0367e+06	1.03466e+06
Positive	713.49145 Da 289.57 s	4.83	714.499	PE 34:3	C39H72NO8P	30200000	32400000	33100000	26800000	25700000	23500000	25300000	25900000	26100000	39500000	41000000	40100000
Positive	711.47579 Da 264.46 s	4.41	712.483	PE 34:4	C39H70NO8P	4040000	3870000	4180000	4010000	3670000	3560000	3570000	3490000	3500000	5040000	5520000	4880000
Negative	743.55615 Da 338.81 s	5.65	742.549	PE 36:2	C41H78NO8P	167250	183701	158323	233947	226228	306403	170307	182657	181212	255681	268123	252043
Positive	741.52157 Da 262.42 s	4.37	742.529	PE 36:3	C41H76NO8P	425000	442000	537000	386000	368000	358000		194000		382000		446000
Positive	737.49015 Da 209.52 s	3.49	738.497	PE 36:5	C41H72NO8P	831000	325000	412000				466000		481000	575000	352000	547000
Positive	735.47427 Da 198.17 s	3.3	736.482	PE 36:6	C41H70NO8P	442000	514000	476000				386000	400000		365000	412000	389000
Positive	773.58434 Da 438.43 s	7.31	774.592	PE 38:1	C43H84NO8P	6120000	5520000	6050000	5920000	5730000	5490000	4570000	4730000	5010000	6150000	6670000	5430000
Positive	771.56905 Da 406.90 s	6.78	772.576	PE 38:2	C43H82NO8P	2860000	2670000	3110000	3500000	3160000	3100000	2340000	2310000	2660000	3120000	3080000	3330000
Positive	769.55322 Da 378.21 s	6.3	770.561	PE 38:3	C43H80NO8P	3110000	3210000	3590000	3890000	4020000	3560000	3100000	3140000	3290000	3630000	4010000	3480000
Negative	763.50283 Da 334.18 s	5.57	762.496	PE 38:6	C43H74NO8P	162140	207060	209460	166671	179012	181923	163157	173078	163505	236558	246332	201131
Negative	759.46980 Da 270.81 s	4.51	758.463	PE 38:8	C43H70NO8P	2.197e+06	2.2046e+06	2.24795e+06	1.72473e+06	1.87627e+06	1.78653e+06	1.72943e+06	1.78754e+06	1.70426e+06	2.83857e+06	2.89286e+06	2.93921e+06
Negative	635.38658 Da 185.11 s	3.09	634.379	PE O-30:7	C35H58NO7P	95547.6	100831	103825	78675.4	91490.9	100804		65016.6	73453.2	99766.1	85296.1	109997
Negative	677.53179 Da 402.63 s	6.71	676.525	PE O-32:0	C37H76NO7P	217592	250113	233647	241172	221506	216562	231553	247121	202494	231168	211638	231822
Positive	675.51259 Da 341.15 s	5.69	676.52	PE O-32:1	C37H74NO7P	466000	530000	495000	533000	491000	529000	387000	376000	352000	462000	556000	532000
Negative	667.46887 Da 327.01 s	5.45	666.462	PE O-32:5	C37H66NO7P	280478	309539	249727	317435	297696	296829	260860	248061	255683	258157	266156	272281
Positive	703.54331 Da 383.53 s	6.39	704.551	PE O-34:1	C39H78NO7P	5330000	3520000	5890000	7680000	7020000	6510000	4060000	4740000	4400000	6020000	7460000	6470000
Positive	701.52838 Da 349.94 s	5.83	702.536	PE O-34:2	C39H76NO7P	2450000	2450000	2700000	2740000	2820000	2520000	2080000	2040000	2120000	3310000	3440000	3020000
Positive	699.51236 Da 321.27 s	5.35	700.52	PE O-34:3	C39H74NO7P	3790000	3990000	4090000	3830000	3600000	3190000	3250000	3180000	1430000	4530000	4460000	4350000
Positive	731.57451 Da 424.06 s	7.07	732.582	PE O-36:1	C41H82NO7P	19100000	21600000	23400000	23900000	28200000	26100000	18700000	16600000	18900000	26300000	27400000	26000000
Positive	729.55944 Da 392.22 s	6.54	730.567	PE O-36:2	C41H80NO7P	87000000	88600000	87000000	103000000	97200000	90800000	78000000	77400000	78400000	102000000	112000000	105000000
Positive	727.54356 Da 363.17 s	6.05	728.551	PE O-36:3	C41H78NO7P	266000000	264000000	286000000	245000000	238000000	208000000	229000000	240000000	132000000	315000000	342000000	314000000
Positive	725.52789 Da 329.43 s	5.49	726.535	PE O-36:4	C41H76NO7P	396000	525000	1150000	474000		478000			940000		678000
Positive	721.49578 Da 267.59 s	4.46	722.503	PE O-36:6	C41H72NO7P	577000	661000	812000	637000	566000	570000	811000	783000	839000	936000	754000	1030000
Positive	759.60508 Da 465.55 s	7.76	760.612	PE O-38:1	C43H86NO7P	1630000	1680000	1920000	2860000	2840000	2540000	1840000	1780000	1420000	2760000	3190000	3040000
Positive	757.58976 Da 433.94 s	7.23	758.597	PE O-38:2	C43H84NO7P	7600000	7390000	7810000	9390000	8340000	8010000	6760000	6420000	6590000	8600000	9540000	8850000
Positive	755.57535 Da 405.07 s	6.75	756.583	PE O-38:3	C43H82NO7P	11700000	12200000	12800000	13000000	11300000	11300000	9740000	9690000	11200000	14100000	13300000	13500000
Positive	787.63555 Da 503.76 s	8.4	788.643	PE O-40:1	C45H90NO7P	408000	325000	347000	589000	577000	529000	473000	500000	488000	857000	1060000	943000
Negative	783.60887 Da 294.69 s	4.91	782.602	PE O-40:3	C45H86NO7P	8.9833e+06	9.34512e+06	9.17875e+06	9.23374e+06	9.25514e+06	9.19195e+06	9.14802e+06	9.34494e+06	9.43154e+06	8.89501e+06	9.28447e+06	8.96326e+06
Negative	672.48940 Da 302.98 s	5.05	671.482	PE-Cer 34:3;O3	C36H69N2O7P	306974	364463	356244	242728	226851	238338	224227	238512	245971	318349	318186	306394
Negative	702.53493 Da 362.11 s	6.04	701.528	PE-Cer 36:2;O3	C38H75N2O7P	850519	873186	758226	573404	583745	595770	640201	664893	636566	1.26245e+06	1.23339e+06	1.25135e+06
Negative	700.51944 Da 345.09 s	5.75	699.512	PE-Cer 36:3;O3	C38H73N2O7P	408662	350567	406217	318767	310964	302925	355905	346774	356894	467318	434069	466432
Negative	698.50372 Da 303.59 s	5.06	697.496	PE-Cer 36:4;O3	C38H71N2O7P	223137	259385	280935	126293	125945	121687	171010	179408	210975	237343	229755	198845
Negative	738.56607 Da 429.80 s	7.16	737.559	PE-Cer 40:4;O2	C42H79N2O6P	211059	225399	212613	190757	191880	221691	213312	119740	122413	151136	253893	148774
Negative	812.64614 Da 187.93 s	3.13	811.639	PE-Cer 44:3;O3	C46H89N2O7P	115572	134739	116903	140512	132190	147330	111521	134052	103387	181259	177224	179129
Positive	770.50072 Da 260.50 s	4.34	788.534	PG 18:2/18:2	C42H75O10P	1420000	1510000	1290000	1310000	1340000	1330000	1410000	1160000	1290000	2050000	2370000	2080000
Positive	737.51213 Da 273.33 s	4.56	738.519	PG 32:1	C38H73O10P	1490000	1570000	1420000	1270000	1210000	1130000	1220000	988000	1030000	2510000	1640000	2470000
Positive	735.49638 Da 246.17 s	4.1	736.504	PG 32:2	C38H71O10P	301000	267000	271000	0	193000	169000	242000	205000	193000	427000	433000	345000
Positive	763.52802 Da 281.53 s	4.69	764.535	PG 34:2	C40H75O10P	1920000	2210000	2450000	2400000	2990000	1880000	2950000	1830000	1890000	3690000	3730000	3060000
Positive	761.51364 Da 253.14 s	4.22	762.521	PG 34:3	C40H73O10P	626000	612000	656000	614000	591000	508000	632000	987000	641000	830000	994000	789000
Positive	789.54299 Da 286.30 s	4.77	790.55	PG 36:3	C42H77O10P	1690000	1550000	1810000	1530000	1550000	1450000	1630000	1510000	1540000	2460000	2870000	2380000
Positive	785.51162 Da 239.13 s	3.99	786.519	PG 36:5	C42H73O10P	401000	349000	443000	353000	322000	332000	356000	360000	355000	470000	623000	426000
Positive	797.49544 Da 231.38 s	3.86	798.503	PI 30:1	C39H73O13P	228000	231000	223000							224000	174000	221000
Positive	827.54192 Da 292.61 s	4.88	828.549	PI 32:0	C41H79O13P	248000	283000	282000	157000	294000	228000	234000		223000	351000	313000	306000
Positive	808.50020 Da 263.55 s	4.39	826.535	PI 32:1	C41H77O13P	2140000	2200000	2070000	1530000	1780000	1540000	1340000	1310000	1320000	2700000	2610000	2690000
Positive	806.48479 Da 236.18 s	3.94	824.519	PI 32:2	C41H75O13P	844000	858000	862000	600000	733000	641000	601000	561000	566000	1180000	1120000	1130000
Positive	855.57415 Da 330.70 s	5.51	856.581	PI 34:0	C43H83O13P	361000	329000	325000	249000	372000	266000	320000	280000	261000	367000	335000	367000
Positive	836.53086 Da 298.29 s	4.97	854.565	PI 34:1	C43H81O13P	3630000	3580000	3890000	2780000	3200000	2370000	2750000	2770000	2800000	4010000	4180000	4220000
Positive	834.51592 Da 271.81 s	4.53	852.55	PI 34:2	C43H79O13P	7660000	7590000	7650000	6110000	6810000	6050000	6740000	4480000	5280000	10200000	9950000	9410000
Positive	832.50022 Da 248.76 s	4.15	850.534	PI 34:3	C43H77O13P	1370000	1350000	1380000	1450000	1690000	1420000	1540000	1460000	1440000	1760000	1660000	1430000
Positive	830.48266 Da 223.37 s	3.72	848.519	PI 34:4	C43H75O13P	412000	357000	416000	461000	503000	434000	416000	437000	385000	586000	511000	515000
Positive	881.58943 Da 336.86 s	5.61	882.597	PI 36:1	C45H85O13P	823000	473000	843000	433000	676000	611000	797000	757000	714000	1030000	1060000	967000
Positive	862.54629 Da 307.30 s	5.12	880.58	PI 36:2	C45H83O13P	3600000	4270000	4760000	4080000	3400000	4200000	4440000	3180000	4250000	5520000	5560000	3880000
Positive	860.53090 Da 274.90 s	4.58	878.565	PI 36:3	C45H81O13P	7710000	7740000	6440000	6290000	7050000	6340000	7560000	7110000	7050000	9210000	9580000	9420000
Positive	858.51560 Da 252.73 s	4.21	876.549	PI 36:4	C45H79O13P	9310000	9340000	9620000	9580000	11100000	9690000	11100000	10400000	10400000	11600000	11100000	10700000
Positive	856.49985 Da 230.04 s	3.83	874.534	PI 36:5	C45H77O13P	4220000	4160000	4250000	4230000	4700000	4220000	4200000	4750000	4280000	4750000	4810000	4660000
Positive	854.48400 Da 212.23 s	3.54	872.518	PI 36:6	C45H75O13P	1440000	1470000	1480000	1520000	1730000	1430000	1800000	1660000	1720000	1680000	1600000	1380000
Negative	851.59193 Da 294.83 s	4.91	850.585	PI-Cer 38:1;O3	C44H86NO12P	814256	836178	880468	897073	902985	953766	860582	884265	846052	712501	758685	699808
Negative	845.53572 Da 221.26 s	3.69	844.528	PI-Cer 38:4;O3	C44H80NO12P	150080	94841.2	211434
Positive	787.52710 Da 310.36 s	5.17	788.534	PS 18:1/18:1	C42H78NO10P	36200000	36200000	35200000	28600000	26700000	27800000	28200000	28500000	26500000	43300000	39700000	41600000
Positive	781.48082 Da 234.57 s	3.91	782.488	PS 18:2_18:3	C42H72NO10P	19900000	19600000	11200000	17600000	9010000	16800000	9680000	17200000	17100000	21200000	22700000	21300000
Positive	779.46505 Da 216.01 s	3.6	780.473	PS 18:3/18:3	C42H70NO10P	16700000	17000000	16900000	17000000	15000000	16600000	18100000	17900000	17000000	20700000	17600000	19400000
Positive	755.46505 Da 228.16 s	3.8	756.472	PS 32:1	C38H72NO10P	578000	581000	553000	671000	627000	660000	257000	459000	485000	685000	433000	679000
Positive	783.49556 Da 272.23 s	4.54	784.503	PS 34:1	C40H76NO10P	900000	526000	946000	901000	890000	649000	880000	647000	756000	1140000	1220000	1320000
Positive	759.49611 Da 273.31 s	4.56	760.503	PS 34:2	C40H74NO10P	5400000		4750000	4060000	4540000		3610000			7630000	7390000	8690000
Positive	757.48036 Da 254.18 s	4.24	758.488	PS 34:3	C40H72NO10P	2180000	2400000	2490000	1880000	2470000	2200000	1660000	2010000	1710000	3370000	3240000	3030000
Positive	813.54179 Da 328.37 s	5.47	814.549	PS 36:0	C42H82NO10P	1240000	1320000	1350000	1440000	1550000	1610000	995000	1140000	1060000	406000	1720000	1520000
Positive	789.54282 Da 345.29 s	5.75	790.55	PS 36:1	C42H80NO10P	5130000	6850000	7690000	7510000	7630000	7250000	6650000	5370000	5930000	9380000	10500000	9830000
Positive	785.51115 Da 289.30 s	4.82	786.518	PS 36:3	C42H76NO10P	12800000	12800000	13200000	13400000	11900000	13000000	11700000	12700000	12200000	15600000	15600000	15300000
Positive	817.57302 Da 386.34 s	6.44	818.58	PS 38:1	C44H84NO10P	1730000	1000000	1560000	1690000	1710000	1620000	1400000	1300000	1380000	1820000	1820000	1140000
Negative	663.45337 Da 304.51 s	5.08	662.446	PS O-28:1	C34H66NO9P	992215	1.03039e+06	979791	802885	806295	847881	819013	800648	810069	1.14866e+06	1.20092e+06	1.11298e+06
Negative	661.43809 Da 271.59 s	4.53	660.431	PS O-28:2	C34H64NO9P	5.56643e+06	5.64656e+06	5.1773e+06	2.22293e+06	2.16672e+06	2.30919e+06	2.71053e+06	2.64607e+06	2.6541e+06	4.95658e+06	5.19012e+06	5.05556e+06
Negative	685.43657 Da 254.84 s	4.25	684.429	PS O-30:4	C36H64NO9P	625095	706183	541838	466874	472359	482962	597625	599805	585809	809645	781346	803252
Negative	741.49493 Da 322.82 s	5.38	740.49	PS O-34:4	C40H72NO9P	3.1549e+07	3.22702e+07	3.09532e+07	2.68553e+07	2.67963e+07	2.76205e+07	2.81945e+07	2.76304e+07	2.77096e+07	3.75836e+07	3.90333e+07	3.7943e+07
Negative	678.49960 Da 278.98 s	4.65	677.492	SM 28:1;O2	C33H67N2O6P	271222	227067	236201	185026	197130	212025	206105	245904	217857	261362	253744	263149
Negative	676.48451 Da 285.10 s	4.75	675.477	SM 28:2;O2	C33H65N2O6P	549851	562461	550098	686695	715570	713704	607250	594687	557812	711393	702469	689894
Negative	674.46861 Da 270.28 s	4.5	673.461	SM 28:3;O2	C33H63N2O6P	198425	181508	194399	234406	214579	219752	142932	149352	175847	156616	173106	182296
Negative	670.43404 Da 205.87 s	3.43	669.427	SM 28:5;O2	C33H59N2O6P	255806	260411			265142				66509.6			36393.8
Negative	722.52714 Da 321.33 s	5.36	721.52	SM 30:1;O3	C35H71N2O7P	176470	221268	217698	224187	233135	217552	228505	179544	205712	157194	212993	155586
Negative	704.51405 Da 326.55 s	5.44	703.507	SM 30:2;O2	C35H69N2O6P	495875	495145	500013	616465	600561	592581	485234	440107	488912	711440	688120	699268
Negative	702.49835 Da 310.00 s	5.17	701.491	SM 30:3;O2	C35H67N2O6P	266869	306119	271381	264593	277457	298165	259416	292994	306570	242830	254776	265107
Negative	730.52770 Da 326.07 s	5.43	729.52	SM 32:3;O2	C37H71N2O6P	98891.6	95229.2	100624				132040	130651	112481	116410	114664	107559
Negative	754.53046 Da 321.40 s	5.36	753.523	SM 34:5;O2	C39H71N2O6P	269596	286521	266038	314490	368650	286284	263229	239619	241287	244790	263879	226079
Positive	752.59743 Da 323.09 s	5.38	753.605	SM 38:4;O2	C43H81N2O6P	153000000	148000000	152000000	154000000	281000000	156000000	141000000	146000000	96600000	153000000	137000000	149000000
Negative	880.62995 Da 187.92 s	3.13	879.623	SM 42:6;O3	C47H85N2O7P	74296	88194.4	68357.2	80007	97504.5	94507.1	94197.2	102679	79817	110428	109444	99045.2
Positive	345.32064 Da 105.14 s	1.75	346.328	SPB 20:0;O3	C20H43NO3	333000	341000	318000	216000	427000	269000	157000	111000	156000	249000	206000	183000
Positive	373.35142 Da 157.01 s	2.62	374.359	SPB 22:0;O3	C22H47NO3	161000	155000	161000	127000			116000					88200
Negative	728.37448 Da 188.04 s	3.13	727.367	SQDG 28:5	C37H60O12S		78352.9	68207.2		64584.9	74328.3	67984.6	66974.9	74224.9	74820.4	73024.5	69278.1
Positive	787.65967 Da 539.42 s	8.99	788.667	TG 12:0_16:1_18:3	C49H86O6	2630000	2660000	2830000	3510000	3400000	2930000	3430000	3520000	3100000	5340000	5760000	5480000
Positive	793.70663 Da 618.43 s	10.31	794.714	TG 14:0_14:0_18:1	C49H92O6	192000000	1300000000	338000000	1620000000	1560000000	1440000000	247000000	1410000000	319000000	2540000000	2780000000	2560000000
Positive	795.72252 Da 645.83 s	10.76	796.73	TG 14:0_16:0_16:0	C49H94O6	53100000	47800000	59300000	55200000	55600000	50000000	41600000	32500000	39300000	111000000	99300000	97400000
Positive	806.72665 Da 671.82 s	11.2	824.761	TG 14:0_16:0_18:0	C51H98O6	10700000	10200000	10800000	10800000	10700000	10100000	7460000	7470000	7360000	16900000	18100000	16200000
Positive	821.73704 Da 646.77 s	10.78	822.744	TG 14:0_16:0_18:1	C51H96O6	411000000	440000000	456000000	719000000	673000000	610000000	406000000	410000000	399000000	949000000	1010000000	934000000
Positive	860.77291 Da 696.55 s	11.61	878.807	TG 14:0_16:0_22:1	C55H104O6	7870000	7830000	8250000	14700000	13600000	12300000	6970000	6790000	6550000	15500000	16400000	14000000
Positive	774.66432 Da 592.65 s	9.88	797.654	TG 14:0_16:1_16:1	C49H90O6	33200000	31100000	32600000	36400000	38100000	35100000	36800000	36400000	37100000	38000000	41700000	39600000
Positive	791.69049 Da 590.11 s	9.84	792.698	TG 14:0_16:1_16:1	C49H90O6	513000000	510000000	547000000	753000000	698000000	646000000	643000000	643000000	649000000	609000000	1110000000	1010000000
Positive	789.67604 Da 562.07 s	9.37	790.683	TG 14:0_16:1_16:2	C49H88O6	37700000	38700000	39400000	55200000	51100000	31600000	48100000	48300000	49200000	80400000	83500000	77900000
Positive	819.72198 Da 620.56 s	10.34	820.729	TG 14:0_16:1_18:1	C51H94O6	369000000	390000000	410000000	738000000	684000000	618000000	481000000	500000000	495000000	870000000	908000000	806000000
Positive	817.70633 Da 592.81 s	9.88	818.714	TG 14:0_16:1_18:2	C51H92O6	68600000	53500000	70300000	129000000	128000000	121000000	96500000	91800000	92900000	127000000	130000000	125000000
Positive	798.66385 Da 570.92 s	9.52	816.698	TG 14:0_16:1_18:3	C51H90O6	3990000	3270000	3630000	7040000	6490000	6050000	6420000	5230000	6430000	9780000	7990000	9370000
Positive	886.78726 Da 695.19 s	11.59	904.822	TG 14:0_16:1_24:1	C57H106O6	5340000	5040000	5500000	11300000	10600000	9500000	5000000	5050000	4950000	11600000	12200000	10300000
Positive	888.80310 Da 712.45 s	11.87	906.837	TG 14:0_18:1_22:0	C57H108O6	3190000	3360000	3420000	6730000	6820000	6250000	3280000	3250000	3480000	7120000	7330000	6610000
Positive	916.83364 Da 720.67 s	12.01	934.868	TG 14:0_18:1_24:0	C59H112O6	2060000	2150000	2320000	5340000	4870000	4340000	2550000	2160000	2170000	3980000	4230000	3950000
Positive	914.81815 Da 711.44 s	11.86	932.852	TG 14:0_18:1_24:1	C59H110O6	4030000	4020000	4290000	13700000	13400000	12200000	4070000	4420000	4220000	11100000	11100000	10600000
Positive	942.84881 Da 719.91 s	12	960.883	TG 14:0_18:1_26:1	C61H114O6	2470000	2560000	2830000	10600000	10100000	9300000	2600000	2630000	2710000	5490000	5720000	5100000
Positive	834.75717 Da 696.46 s	11.61	852.791	TG 16:0_16:0_18:0	C53H102O6	3150000	2960000	3520000	3440000	3480000	3070000	2870000	2650000	2570000	5070000	5160000	4350000
Positive	832.74223 Da 672.15 s	11.2	850.777	TG 16:0_16:0_18:1	C53H100O6	57500000	58400000	61800000	99800000	103000000	97200000	49600000	49300000	45700000	108000000	114000000	103000000
Positive	847.75381 Da 647.78 s	10.8	848.761	TG 16:0_16:1_18:1	C53H98O6	99800000	105000000	110000000	257000000	247000000	218000000	117000000	113000000	114000000	218000000	230000000	211000000
Positive	907.84544 Da 720.63 s	12.01	908.853	TG 16:0_18:0_20:0	C57H110O6	1640000	2860000	1750000	2090000	2420000	2060000	1910000	1810000	1770000	2550000	2670000	2270000
Positive	858.75662 Da 673.54 s	11.23	876.791	TG 16:0_18:1_18:1	C55H102O6	16400000	16900000	17100000	36500000	38600000	35500000	15900000	15400000	13700000	27100000	28500000	25300000
Positive	845.73718 Da 622.97 s	10.38	846.744	TG 16:1_16:1_18:1	C53H96O6	41200000	41400000	44500000	108000000	103000000	94600000	58700000	59400000	57000000	98800000	103000000	93300000
Positive	826.69469 Da 597.42 s	9.96	844.728	TG 16:1_16:1_18:2	C53H94O6	4740000	4570000	5050000	11200000	10600000	9910000	7830000	7700000	7600000	11400000	12500000	11200000
Positive	841.70537 Da 573.59 s	9.56	842.713	TG 16:1_16:1_18:3	C53H92O6	542000	740000	618000	1220000	1040000	898000	903000	673000	957000	1400000	1360000	1210000
Positive	912.80193 Da 696.54 s	11.61	930.837	TG 16:1_16:1_24:1	C59H108O6	1220000	1250000	1350000	3240000	3240000	2830000	1320000	1590000	1310000	2850000	3000000	2590000
Positive	873.76784 Da 649.04 s	10.82	874.775	TG 16:1_18:1_18:1	C55H100O6	9530000	10200000	9950000	25900000	23700000	23000000	11100000	10100000	10800000	18100000	18400000	17500000
Positive	871.75212 Da 625.30 s	10.42	872.759	TG 16:1_18:1_18:2	C55H98O6	3350000	3100000	3320000	6400000	6310000	5660000	3980000	3920000	3650000	6190000	6360000	6030000
Positive	884.77181 Da 674.65 s	11.24	902.806	TG 16:1_18:1_20:1	C57H104O6	4950000	4600000	4410000	5560000	5750000	4820000	3760000	3230000	3350000	4850000	4870000	4750000
Positive	940.83229 Da 711.80 s	11.86	958.868	TG 16:1_18:1_24:1	C61H112O6	1150000	1280000	1310000	4180000	3830000	3630000	1300000	1460000	1430000	2870000	2920000	2750000
Positive	968.86408 Da 720.03 s	12	986.898	TG 16:1_18:1_26:1	C63H116O6	924000	899000	740000	3260000	3280000	2940000	1030000	925000	911000	1940000	1960000	1950000
Positive	869.73594 Da 603.43 s	10.06	870.743	TG 16:1_18:2_18:2	C55H96O6		1120000	0	1290000	1540000	1100000	1200000	1190000	1000000	1380000	1110000	1370000
Positive	897.76725 Da 630.33 s	10.51	898.775	TG 18:1_18:2_18:2	C57H100O6	1050000	1150000	1270000	1040000	946000	1040000	875000	840000	981000	936000	1240000	1340000
Positive	895.75066 Da 607.32 s	10.12	896.758	TG 18:2/18:2/18:2	C57H98O6	741000	620000	624000	578000	386000	444000	554000	471000	515000	694000	573000	653000
